# Scalable Integration of Multiomic Single Cell Data Using Generative Adversarial Networks

**DOI:** 10.1101/2023.06.26.546547

**Authors:** Valentina Giansanti, Francesca Giannese, Oronza A. Botrugno, Giorgia Gandolfi, Chiara Balestrieri, Marco Antoniotti, Giovanni Tonon, Davide Cittaro

## Abstract

Single cell profiling has become a common practice to investigate the complexity of tissues, organs and organisms. Recent technological advances are expanding our capabilities to profile various molecular layers beyond the transcriptome such as, but not limited to, the genome, the epigenome and the proteome. Depending on the experimental procedure, these data can be obtained from separate assays or from the very same cells. Despite development of computational methods for data integration is an active research field, most of the available strategies have been devised for the joint analysis of two modalities and cannot accommodate a high number of them.

To solve this problem, we here propose a multiomic data integration framework based on Wasserstein Generative Adversarial Networks (MOWGAN) suitable for the analysis of paired or unpaired data with high number of modalities (>2). At the core of our strategy is a single network trained on all modalities together, limiting the computational burden when many molecular layers are evaluated. Source code of our framework is available at https://github.com/vgiansanti/MOWGAN.
