## Supplementary tables S1-S4 for "Scalable Integration of Multiomic Single Cell Data Using Generative Adversarial Networks"

### Sheet: Table S1
		PBMC_1		PBMC_2
		RNA	ATAC	RNA	ATAC
Reference	Homogeneity	0.939851	0.814744	0.942361	0.79361
	Completeness	0.735316	0.511973	0.526883	0.337126
	V measure	0.825097	0.62881	0.675877	0.473226
	LISI*	1.205	1.35381	1.205	1.35381
MOWGAN	Homogeneity	0.809546	0.853743	0.786189	0.814118
	Completeness	0.343566	0.358918	0.253462	0.311347
	V measure	0.482404	0.505374	0.383339	0.450433
	LISI	1.63639	1.64102	1.35456	1.43762
SCOT	Homogeneity	0.912822	0.746723	0.945197	0.688545
	Completeness	0.40626	0.253147	0.456772	0.221161
	V measure	0.562274	0.378111	0.615905	0.334788
	LISI	1.00839	1.01169	1.07577	1.05778
Pamona	Homogeneity	0.917663	0.85675	0.944654	0.7123
	Completeness	0.277915	0.258475	0.296388	0.216519
	V measure	0.426626	0.397137	0.451208	0.332092
	LISI	1.03124	1.01331	1.02665	1.02441
scMMGAN	Homogeneity	0.805751	0.748579	0.919017	0.741626
	Completeness	0.352407	0.319371	0.371129	0.309142
	V measure	0.490352	0.447726	0.528737	0.436381
	LISI	1.33919	1.4612	1.36983	1.19135
COBOLT	Homogeneity	0.875361		0.947072	0.0153725
	Completeness	0.416689		0.432502	0.00662287
	V measure	0.564612		0.593822	0.00925741
	LISI	1.13489	1.12191	1.06718	1.07694

### Sheet: Table S2
	Bridge from RNA			Bridge to RNA
	ATAC	ADT	H3K27me3	ATAC	ADT	H3K27me3
Accuracy	0.828717	0.805029	0.656827	0.917517	0.880466	0.849247
AMI	0.645704	0.614995	0.373377	0.770658	0.756219	0.680481
Homogeneity	0.698077	0.678899	0.412243	0.783467	0.762835	0.665034
Completeness	0.601093	0.5626	0.342044	0.758611	0.750094	0.697072
V-measure	0.645965	0.615302	0.373877	0.770838	0.756411	0.680676

### Sheet: Table S3
	Clinical features		Mutations				Number of single cells
PDO ID	Metastatis	Chemoterapy	APC	KRAS	TP53	PIK3CA	RNA	GET
CRC6	Yes	Yes	Yes	No	Yes	No	517	4310
CRC17	Yes	Yes	Yes	Yes	Yes	No	4864	4998
CRC39	No	No	No	Yes	Yes	Yes	1105	5000

### Sheet: Table S4
Transcription Factor	HOCOMOCO Motif	Pearson r	p-value
SPI1	SPI1_HUMAN.H11MO.0.A	0.421245	3.1134e-33
REST	REST_HUMAN.H11MO.0.A	0.393503	7.45609e-29
NFE2L2	NF2L2_HUMAN.H11MO.0.A	0.391044	1.74169e-28
EHF	EHF_HUMAN.H11MO.0.B	0.385575	1.12115e-27
NR2F1	COT1_HUMAN.H11MO.0.C	0.384181	1.79162e-27
ESR2	ESR2_HUMAN.H11MO.0.A	0.382145	3.53988e-27
NR2F2	COT2_HUMAN.H11MO.1.A	0.381975	3.74672e-27
NR2F1	COT1_HUMAN.H11MO.1.C	0.381893	3.84993e-27
NR2F2	COT2_HUMAN.H11MO.0.A	0.381537	4.33465e-27
HNF1A	HNF1A_HUMAN.H11MO.0.C	0.372505	8.33988e-26
HNF4G	HNF4G_HUMAN.H11MO.0.B	0.370188	1.75457e-25
FOS	FOS_HUMAN.H11MO.0.A	0.368904	2.64256e-25
KLF6	KLF6_HUMAN.H11MO.0.A	0.368882	2.66097e-25
TBP	TBP_HUMAN.H11MO.0.A	0.363465	1.46749e-24
STAT2	STAT2_HUMAN.H11MO.0.A	0.350943	6.71474e-23
RELB	RELB_HUMAN.H11MO.0.C	0.335521	5.91636e-21
MAFK	MAFK_HUMAN.H11MO.1.A	0.328322	4.39637e-20
MAFK	MAFK_HUMAN.H11MO.0.A	0.327956	4.86063e-20
NFKB1	NFKB1_HUMAN.H11MO.1.B	0.32113	3.09263e-19
STAT3	STAT3_HUMAN.H11MO.0.A	0.318018	7.07867e-19
NR1H2	NR1H2_HUMAN.H11MO.0.D	0.313186	2.51226e-18
SOX9	SOX9_HUMAN.H11MO.0.B	0.291173	6.03435e-16
HNF1B	HNF1B_HUMAN.H11MO.0.A	0.290291	7.44279e-16
HNF1B	HNF1B_HUMAN.H11MO.1.A	0.28972	8.52266e-16
ESRRA	ERR1_HUMAN.H11MO.0.A	0.289691	8.58124e-16
CDX2	CDX2_HUMAN.H11MO.0.A	0.280007	8.15441e-15
PRDM1	PRDM1_HUMAN.H11MO.0.A	0.271879	5.04636e-14
WT1	WT1_HUMAN.H11MO.0.C	0.26373	2.95278e-13
SP2	SP2_HUMAN.H11MO.0.A	0.263196	3.30845e-13
PRDM14	PRD14_HUMAN.H11MO.0.A	0.260999	5.26704e-13
FOSL1	FOSL1_HUMAN.H11MO.0.A	0.25989	6.65028e-13
TWIST1	TWST1_HUMAN.H11MO.0.A	0.256339	1.39227e-12
RFX5	RFX5_HUMAN.H11MO.0.A	0.253616	2.43514e-12
MYB	MYB_HUMAN.H11MO.0.A	0.25307	2.72199e-12
TWIST1	TWST1_HUMAN.H11MO.1.A	0.247134	8.97419e-12
RFX5	RFX5_HUMAN.H11MO.1.A	0.246392	1.03965e-11
KLF3	KLF3_HUMAN.H11MO.0.B	0.244821	1.41686e-11
WT1	WT1_HUMAN.H11MO.1.B	0.23884	4.51454e-11
SP2	SP2_HUMAN.H11MO.1.B	0.238175	5.1263e-11
STAT1	STAT1_HUMAN.H11MO.0.A	0.236407	7.1703e-11
STAT1	STAT1_HUMAN.H11MO.1.A	0.23613	7.55621e-11
RUNX3	RUNX3_HUMAN.H11MO.0.A	0.23598	7.77369e-11
DUX4	DUX4_HUMAN.H11MO.0.A	0.235357	8.74105e-11
ELF3	ELF3_HUMAN.H11MO.0.A	0.234534	1.02037e-10
MAZ	MAZ_HUMAN.H11MO.0.A	0.233435	1.25316e-10
MITF	MITF_HUMAN.H11MO.0.A	0.232062	1.61758e-10
FOSL2	FOSL2_HUMAN.H11MO.0.A	0.23135	1.84556e-10
NFKB2	NFKB2_HUMAN.H11MO.0.B	0.229385	2.64883e-10
ETV4	ETV4_HUMAN.H11MO.0.B	0.222414	9.29897e-10
SNAI1	SNAI1_HUMAN.H11MO.0.C	0.221301	1.13195e-09
TEAD2	TEAD2_HUMAN.H11MO.0.D	0.219563	1.5357e-09
GATA1	GATA1_HUMAN.H11MO.1.A	0.217989	2.02022e-09
YY1	TYY1_HUMAN.H11MO.0.A	0.216067	2.81519e-09
GATA1	GATA1_HUMAN.H11MO.0.A	0.211606	6.01035e-09
IRF8	IRF8_HUMAN.H11MO.0.B	0.202077	2.87551e-08
CEBPG	CEBPG_HUMAN.H11MO.0.B	0.195343	8.31186e-08
TP63	P63_HUMAN.H11MO.0.A	0.186782	3.03914e-07
ATF3	ATF3_HUMAN.H11MO.0.A	0.182966	5.31542e-07
E2F6	E2F6_HUMAN.H11MO.0.A	0.182403	5.76691e-07
TP63	P63_HUMAN.H11MO.1.A	0.181718	6.3658e-07
CREB1	CREB1_HUMAN.H11MO.0.A	0.179857	8.31148e-07
GATA6	GATA6_HUMAN.H11MO.0.A	0.175907	1.4504e-06
RUNX1	RUNX1_HUMAN.H11MO.0.A	0.174729	1.70831e-06
EOMES	EOMES_HUMAN.H11MO.0.D	0.171897	2.52083e-06
ONECUT1	HNF6_HUMAN.H11MO.0.B	0.170664	2.9803e-06
ZBTB33	KAISO_HUMAN.H11MO.1.A	0.170043	3.24122e-06
ZBTB33	KAISO_HUMAN.H11MO.2.A	0.169743	3.37484e-06
ZBTB33	KAISO_HUMAN.H11MO.0.A	0.169042	3.70796e-06
BACH2	BACH2_HUMAN.H11MO.0.A	0.16823	4.13322e-06
TCF7	TCF7_HUMAN.H11MO.0.A	0.16616	5.43919e-06
IRF2	IRF2_HUMAN.H11MO.0.A	0.160132	1.18718e-05
AR	ANDR_HUMAN.H11MO.2.A	0.152674	2.99996e-05
TCF3	TFE2_HUMAN.H11MO.0.A	0.147536	5.54426e-05
PPARA	PPARA_HUMAN.H11MO.0.B	0.141354	0.000113046
AR	ANDR_HUMAN.H11MO.1.A	0.139008	0.000147028
AR	ANDR_HUMAN.H11MO.0.A	0.138499	0.000155572
PPARA	PPARA_HUMAN.H11MO.1.B	0.138439	0.000156606
POU2F1	PO2F1_HUMAN.H11MO.0.C	0.137989	0.000164609
GRHL2	GRHL2_HUMAN.H11MO.0.A	0.137908	0.000166086
ELF5	ELF5_HUMAN.H11MO.0.A	0.128202	0.000468116
SNAI2	SNAI2_HUMAN.H11MO.0.A	0.124316	0.000695146
MAFG	MAFG_HUMAN.H11MO.0.A	0.122027	0.000872879
ESR1	ESR1_HUMAN.H11MO.1.A	0.121151	0.000951435
PAX6	PAX6_HUMAN.H11MO.0.C	0.119495	0.00111807
ZEB1	ZEB1_HUMAN.H11MO.0.A	0.118007	0.00129024
NFIC	NFIC_HUMAN.H11MO.0.A	0.11617	0.00153655
MEF2B	MEF2B_HUMAN.H11MO.0.A	0.115948	0.00156902
NRF1	NRF1_HUMAN.H11MO.0.A	0.102444	0.00524953
MXI1	MXI1_HUMAN.H11MO.0.A	0.100827	0.00601406
MXI1	MXI1_HUMAN.H11MO.1.A	0.100142	0.00636697
GABPA	GABPA_HUMAN.H11MO.0.A	0.0989223	0.00704181
RARA	RARA_HUMAN.H11MO.1.A	0.09277	0.0115203
FOXK1	FOXK1_HUMAN.H11MO.0.A	0.0897149	0.0145672
ETS2	ETS2_HUMAN.H11MO.0.B	0.0892969	0.015035
HBP1	HBP1_HUMAN.H11MO.0.D	0.0858983	0.019354
KLF9	KLF9_HUMAN.H11MO.0.C	0.0858156	0.0194714
KLF1	KLF1_HUMAN.H11MO.0.A	0.0855786	0.0198112
RXRG	RXRG_HUMAN.H11MO.0.B	0.0854546	0.0199911
KLF4	KLF4_HUMAN.H11MO.0.A	0.0832038	0.0235113
MAZ	MAZ_HUMAN.H11MO.1.A	0.0738158	0.0445676
HINFP	HINFP_HUMAN.H11MO.0.C	0.0734425	0.0456598
TCF4	ITF2_HUMAN.H11MO.0.C	0.0730744	0.0467584
IKZF1	IKZF1_HUMAN.H11MO.0.C	0.0723005	0.0491409
TFAP2A	AP2A_HUMAN.H11MO.0.A	0.0676753	0.0655906
CUX1	CUX1_HUMAN.H11MO.0.C	0.0627201	0.0879856
E2F3	E2F3_HUMAN.H11MO.0.A	0.0614019	0.0948808
MAF	MAF_HUMAN.H11MO.0.A	0.0591167	0.107852
FOXA1	FOXA1_HUMAN.H11MO.0.A	0.0560046	0.127724
TAL1	TAL1_HUMAN.H11MO.0.A	0.05565	0.130157
CTCFL	CTCFL_HUMAN.H11MO.0.A	0.0554575	0.131493
ELK1	ELK1_HUMAN.H11MO.0.B	0.0553107	0.132519
VDR	VDR_HUMAN.H11MO.1.A	0.0544097	0.138954
TAL1	TAL1_HUMAN.H11MO.1.A	0.0532448	0.147625
MAX	MAX_HUMAN.H11MO.0.A	0.0524116	0.154075
BCL11A	BC11A_HUMAN.H11MO.0.A	0.0523402	0.154638
HSF1	HSF1_HUMAN.H11MO.1.A	0.0519004	0.158138
HOXA9	HXA9_HUMAN.H11MO.0.B	0.0485264	0.187002
TCF7L2	TF7L2_HUMAN.H11MO.0.A	0.0479013	0.192752
GATA3	GATA3_HUMAN.H11MO.0.A	0.0474371	0.197104
SPIB	SPIB_HUMAN.H11MO.0.A	0.0441559	0.229931
SOX13	SOX13_HUMAN.H11MO.0.D	0.0439556	0.232053
RARG	RARG_HUMAN.H11MO.1.B	0.0406188	0.269469
PDX1	PDX1_HUMAN.H11MO.1.A	0.0390936	0.287878
FOXA2	FOXA2_HUMAN.H11MO.0.A	0.0386282	0.293659
NR1H4	NR1H4_HUMAN.H11MO.0.B	0.0383398	0.297282
ZNF263	ZN263_HUMAN.H11MO.0.A	0.0376983	0.305444
MAFG	MAFG_HUMAN.H11MO.1.A	0.0370666	0.313625
PROX1	PROX1_HUMAN.H11MO.0.D	0.0367297	0.318046
NR4A1	NR4A1_HUMAN.H11MO.0.A	0.0349845	0.341601
JUN	JUN_HUMAN.H11MO.0.A	0.0346025	0.346902
FOXP1	FOXP1_HUMAN.H11MO.0.A	0.0342472	0.351877
HSF1	HSF1_HUMAN.H11MO.0.A	0.0342006	0.352534
RELA	TF65_HUMAN.H11MO.0.A	0.0334655	0.362984
HES1	HES1_HUMAN.H11MO.0.D	0.032412	0.378296
ETV1	ETV1_HUMAN.H11MO.0.A	0.0305701	0.406004
FLI1	FLI1_HUMAN.H11MO.0.A	0.0305107	0.406916
JUNB	JUNB_HUMAN.H11MO.0.A	0.0293828	0.424487
FLI1	FLI1_HUMAN.H11MO.1.A	0.02735	0.457249
PDX1	PDX1_HUMAN.H11MO.0.A	0.0271365	0.460769
GATA2	GATA2_HUMAN.H11MO.1.A	0.0263213	0.474352
E2F5	E2F5_HUMAN.H11MO.0.B	0.0252528	0.492485
ATF2	ATF2_HUMAN.H11MO.0.B	0.0241893	0.510893
ATF2	ATF2_HUMAN.H11MO.2.C	0.023929	0.515452
GFI1B	GFI1B_HUMAN.H11MO.0.A	0.0237396	0.518783
ATF2	ATF2_HUMAN.H11MO.1.B	0.0236991	0.519496
GATA2	GATA2_HUMAN.H11MO.0.A	0.0219548	0.550707
ATF7	ATF7_HUMAN.H11MO.0.D	0.0207161	0.573416
USF2	USF2_HUMAN.H11MO.0.A	0.0182498	0.619904
SOX10	SOX10_HUMAN.H11MO.1.A	0.0174004	0.636285
HMBOX1	HMBX1_HUMAN.H11MO.0.D	0.0148716	0.686093
SOX10	SOX10_HUMAN.H11MO.0.B	0.0125712	0.732622
TEAD1	TEAD1_HUMAN.H11MO.0.A	0.0106395	0.772475
CEBPD	CEBPD_HUMAN.H11MO.0.C	0.00865633	0.81402
NR2C2	NR2C2_HUMAN.H11MO.0.B	0.00740737	0.840463
MYOD1	MYOD1_HUMAN.H11MO.1.A	0.00624833	0.865166
KLF5	KLF5_HUMAN.H11MO.0.A	0.00589597	0.872703
FOXO4	FOXO4_HUMAN.H11MO.0.C	0.0055235	0.880682
ZKSCAN1	ZKSC1_HUMAN.H11MO.0.B	0.00232232	0.949679
TCF12	HTF4_HUMAN.H11MO.0.A	0.00165783	0.964066
MYOD1	MYOD1_HUMAN.H11MO.0.A	0.001587	0.9656
RUNX2	RUNX2_HUMAN.H11MO.0.A	0.00134641	0.970813
MYC	MYC_HUMAN.H11MO.0.A	0.000224695	0.995128
BACH1	BACH1_HUMAN.H11MO.0.A	-0.00056917	0.987659
CLOCK	CLOCK_HUMAN.H11MO.0.C	-0.00213946	0.953637
ZBTB7A	ZBT7A_HUMAN.H11MO.0.A	-0.00559184	0.879217
SOX11	SOX11_HUMAN.H11MO.0.D	-0.00644386	0.860989
ZFX	ZFX_HUMAN.H11MO.0.A	-0.0102985	0.779574
PGR	PRGR_HUMAN.H11MO.1.A	-0.0121639	0.740968
IRF9	IRF9_HUMAN.H11MO.0.C	-0.0147214	0.689097
NANOG	NANOG_HUMAN.H11MO.1.B	-0.0181392	0.622027
NANOG	NANOG_HUMAN.H11MO.0.A	-0.0205178	0.577093
TP53	P53_HUMAN.H11MO.1.A	-0.0207187	0.573368
BHLHE40	BHE40_HUMAN.H11MO.0.A	-0.0212619	0.563355
TP53	P53_HUMAN.H11MO.0.A	-0.0215459	0.558154
TFAP4	TFAP4_HUMAN.H11MO.0.A	-0.0224602	0.541569
MYBL2	MYBB_HUMAN.H11MO.0.D	-0.0225582	0.539806
ZNF263	ZN263_HUMAN.H11MO.1.A	-0.0235736	0.521711
BATF	BATF_HUMAN.H11MO.0.A	-0.0274282	0.455962
ELF1	ELF1_HUMAN.H11MO.0.A	-0.0279508	0.447422
STAT5B	STA5B_HUMAN.H11MO.0.A	-0.0288907	0.43229
HNF4A	HNF4A_HUMAN.H11MO.0.A	-0.0309329	0.400452
RFX2	RFX2_HUMAN.H11MO.1.A	-0.0344704	0.348746
RFX2	RFX2_HUMAN.H11MO.0.A	-0.0349874	0.34156
MAFB	MAFB_HUMAN.H11MO.0.B	-0.0383063	0.297704
TGIF2	TGIF2_HUMAN.H11MO.0.D	-0.0389019	0.29025
ATF6	ATF6A_HUMAN.H11MO.0.B	-0.0391123	0.287647
BATF	BATF_HUMAN.H11MO.1.A	-0.0421413	0.251914
OTX2	OTX2_HUMAN.H11MO.0.A	-0.0441197	0.230314
NR1H4	NR1H4_HUMAN.H11MO.1.B	-0.0458973	0.212056
IRF1	IRF1_HUMAN.H11MO.0.A	-0.0490417	0.182359
RARA	RARA_HUMAN.H11MO.2.A	-0.0506923	0.168059
RARA	RARA_HUMAN.H11MO.0.A	-0.0507479	0.167593
ATF1	ATF1_HUMAN.H11MO.0.B	-0.0534444	0.14611
SIX2	SIX2_HUMAN.H11MO.0.A	-0.0570147	0.120984
VDR	VDR_HUMAN.H11MO.0.A	-0.0618689	0.09239
PPARG	PPARG_HUMAN.H11MO.0.A	-0.0620277	0.0915551
RXRB	RXRB_HUMAN.H11MO.0.C	-0.0628891	0.0871313
MAF	MAF_HUMAN.H11MO.1.B	-0.0644775	0.0794265
GATA4	GATA4_HUMAN.H11MO.0.A	-0.0652304	0.0759721
ATF4	ATF4_HUMAN.H11MO.0.A	-0.0668004	0.0691629
RARG	RARG_HUMAN.H11MO.2.D	-0.0673328	0.0669703
RARG	RARG_HUMAN.H11MO.0.B	-0.067756	0.0652688
TP73	P73_HUMAN.H11MO.1.A	-0.0688888	0.0608883
PGR	PRGR_HUMAN.H11MO.0.A	-0.0692519	0.0595368
SMAD1	SMAD1_HUMAN.H11MO.0.D	-0.0699413	0.0570392
TP73	P73_HUMAN.H11MO.0.A	-0.0709905	0.053405
EBF1	COE1_HUMAN.H11MO.0.A	-0.0712175	0.0526448
SREBF2	SRBP2_HUMAN.H11MO.0.B	-0.0723431	0.0490071
CREB3L1	CR3L1_HUMAN.H11MO.0.D	-0.0723934	0.0488496
TEAD4	TEAD4_HUMAN.H11MO.0.A	-0.0758041	0.0391153
THAP11	THA11_HUMAN.H11MO.0.B	-0.076654	0.0369633
ERG	ERG_HUMAN.H11MO.0.A	-0.0773129	0.0353648
LEF1	LEF1_HUMAN.H11MO.0.A	-0.0775864	0.034719
TFDP1	TFDP1_HUMAN.H11MO.0.C	-0.0835565	0.0229265
NR5A2	NR5A2_HUMAN.H11MO.0.B	-0.0852543	0.0202845
EPAS1	EPAS1_HUMAN.H11MO.0.B	-0.0874232	0.0172979
STAT4	STAT4_HUMAN.H11MO.0.A	-0.0878285	0.0167845
AHR	AHR_HUMAN.H11MO.0.B	-0.0899473	0.0143128
ZFX	ZFX_HUMAN.H11MO.1.A	-0.0910564	0.0131514
NFATC1	NFAC1_HUMAN.H11MO.1.B	-0.0921633	0.0120761
MEIS1	MEIS1_HUMAN.H11MO.1.B	-0.0928861	0.0114165
ARID3A	ARI3A_HUMAN.H11MO.0.D	-0.0934648	0.0109117
TBX21	TBX21_HUMAN.H11MO.0.A	-0.0958301	0.00904825
SP3	SP3_HUMAN.H11MO.0.B	-0.0959815	0.00893923
HOXB13	HXB13_HUMAN.H11MO.0.A	-0.0978777	0.0076699
ZEB2	ZEB1_HUMAN.H11MO.0.A	-0.098586	0.0072388
FOXM1	FOXM1_HUMAN.H11MO.0.A	-0.0990154	0.0069881
E2F1	E2F1_HUMAN.H11MO.0.A	-0.100355	0.00625525
CREB3	CREB3_HUMAN.H11MO.0.D	-0.10257	0.00519387
BHLHE22	BHE22_HUMAN.H11MO.0.D	-0.105442	0.0040602
LYL1	LYL1_HUMAN.H11MO.0.A	-0.107329	0.00344296
PBX2	PBX2_HUMAN.H11MO.0.C	-0.110647	0.00256021
E2F2	E2F2_HUMAN.H11MO.0.B	-0.113247	0.0020188
THAP1	THAP1_HUMAN.H11MO.0.C	-0.11416	0.00185493
NFIC	NFIC_HUMAN.H11MO.1.A	-0.116598	0.00147553
NFATC1	NFAC1_HUMAN.H11MO.0.B	-0.117967	0.00129523
GLI2	GLI2_HUMAN.H11MO.0.D	-0.11861	0.00121777
SOX2	SOX2_HUMAN.H11MO.1.A	-0.118894	0.00118486
SMAD3	SMAD3_HUMAN.H11MO.0.B	-0.119885	0.00107659
SOX2	SOX2_HUMAN.H11MO.0.A	-0.120924	0.000972847
MEIS1	MEIS1_HUMAN.H11MO.0.A	-0.122268	0.000852371
ZNF384	ZN384_HUMAN.H11MO.0.C	-0.127228	0.000517372
ELK4	ELK4_HUMAN.H11MO.0.A	-0.128996	0.000431162
PPARG	PPARG_HUMAN.H11MO.1.A	-0.132226	0.000307205
PKNOX1	PKNX1_HUMAN.H11MO.0.B	-0.132654	0.000293532
REL	REL_HUMAN.H11MO.0.B	-0.133237	0.000275843
CREM	CREM_HUMAN.H11MO.0.C	-0.136935	0.000184833
ZNF143	ZN143_HUMAN.H11MO.0.A	-0.137229	0.000178973
RXRA	RXRA_HUMAN.H11MO.1.A	-0.1432	9.16509e-05
POU4F2	PO4F2_HUMAN.H11MO.0.D	-0.147249	5.73409e-05
CEBPB	CEBPB_HUMAN.H11MO.0.A	-0.147335	5.67658e-05
FOXO3	FOXO3_HUMAN.H11MO.0.B	-0.147411	5.62594e-05
MEIS2	MEIS2_HUMAN.H11MO.0.B	-0.14902	4.65253e-05
HIF1A	HIF1A_HUMAN.H11MO.0.C	-0.152358	3.11738e-05
XBP1	XBP1_HUMAN.H11MO.0.D	-0.154234	2.47979e-05
IRF4	IRF4_HUMAN.H11MO.0.A	-0.156196	1.94656e-05
POU2F2	PO2F2_HUMAN.H11MO.0.A	-0.158351	1.48697e-05
ETV6	ETV6_HUMAN.H11MO.0.D	-0.159734	1.24869e-05
BCL6	BCL6_HUMAN.H11MO.0.A	-0.160121	1.18872e-05
FOXJ2	FOXJ2_HUMAN.H11MO.0.C	-0.163571	7.63134e-06
SP1	SP1_HUMAN.H11MO.0.A	-0.166629	5.11217e-06
RBPJ	SUH_HUMAN.H11MO.0.A	-0.167474	4.5708e-06
RXRA	RXRA_HUMAN.H11MO.0.A	-0.168316	4.08603e-06
ZNF274	ZN274_HUMAN.H11MO.0.A	-0.16893	3.76391e-06
USF1	USF1_HUMAN.H11MO.0.A	-0.169878	3.31378e-06
SP1	SP1_HUMAN.H11MO.1.A	-0.173008	2.16565e-06
ARNT	ARNT_HUMAN.H11MO.0.B	-0.174733	1.70727e-06
ZNF740	ZN740_HUMAN.H11MO.0.D	-0.176927	1.25757e-06
POU5F1	PO5F1_HUMAN.H11MO.1.A	-0.180459	7.62642e-07
NFYB	NFYB_HUMAN.H11MO.0.A	-0.181033	7.02414e-07
POU5F1	PO5F1_HUMAN.H11MO.0.A	-0.185289	3.78757e-07
SMAD4	SMAD4_HUMAN.H11MO.0.B	-0.190843	1.65523e-07
ESR1	ESR1_HUMAN.H11MO.0.A	-0.191915	1.40671e-07
ZBED1	ZBED1_HUMAN.H11MO.0.D	-0.19611	7.37877e-08
STAT6	STAT6_HUMAN.H11MO.0.B	-0.196477	6.96899e-08
TFAP2C	AP2C_HUMAN.H11MO.0.A	-0.198957	4.72381e-08
MAFF	MAFF_HUMAN.H11MO.1.B	-0.199284	4.48596e-08
MAFF	MAFF_HUMAN.H11MO.0.B	-0.199785	4.14358e-08
STAT5A	STA5A_HUMAN.H11MO.0.A	-0.200667	3.6022e-08
MBD2	MBD2_HUMAN.H11MO.0.B	-0.204057	2.08991e-08
RFX1	RFX1_HUMAN.H11MO.1.B	-0.207892	1.11614e-08
RFX1	RFX1_HUMAN.H11MO.0.B	-0.208605	9.92052e-09
ASCL1	ASCL1_HUMAN.H11MO.0.A	-0.215104	3.3205e-09
FOXO1	FOXO1_HUMAN.H11MO.0.A	-0.218103	1.98057e-09
NR3C1	GCR_HUMAN.H11MO.0.A	-0.218507	1.8463e-09
NEUROD1	NDF1_HUMAN.H11MO.0.A	-0.219059	1.67699e-09
E2F4	E2F4_HUMAN.H11MO.0.A	-0.219368	1.58909e-09
MEF2A	MEF2A_HUMAN.H11MO.0.A	-0.22021	1.37125e-09
NR1H3	NR1H3_HUMAN.H11MO.1.B	-0.220412	1.32346e-09
E2F4	E2F4_HUMAN.H11MO.1.A	-0.220609	1.27845e-09
JUND	JUND_HUMAN.H11MO.0.A	-0.221772	1.04164e-09
PAX5	PAX5_HUMAN.H11MO.0.A	-0.224664	6.22786e-10
NR3C1	GCR_HUMAN.H11MO.1.A	-0.224842	6.03264e-10
NFE2L1	NF2L1_HUMAN.H11MO.0.C	-0.233025	1.35272e-10
E2F7	E2F7_HUMAN.H11MO.0.B	-0.23904	4.34513e-11
SREBF1	SRBP1_HUMAN.H11MO.0.A	-0.239176	4.23417e-11
MEF2C	MEF2C_HUMAN.H11MO.0.A	-0.241148	2.89718e-11
KLF13	KLF13_HUMAN.H11MO.0.D	-0.245714	1.18849e-11
SRF	SRF_HUMAN.H11MO.0.A	-0.249612	5.47513e-12
NR1H3	NR1H3_HUMAN.H11MO.0.B	-0.257411	1.11526e-12
LHX2	LHX2_HUMAN.H11MO.0.A	-0.258349	9.17569e-13
NFE2	NFE2_HUMAN.H11MO.0.A	-0.258647	8.62352e-13
ETS1	ETS1_HUMAN.H11MO.0.A	-0.25869	8.54687e-13
HIC1	HIC1_HUMAN.H11MO.0.C	-0.263933	2.82769e-13
PBX3	PBX3_HUMAN.H11MO.1.A	-0.277065	1.58834e-14
NR2F6	NR2F6_HUMAN.H11MO.0.D	-0.277943	1.30296e-14
SOX9	SOX9_HUMAN.H11MO.1.B	-0.278255	1.21412e-14
PBX3	PBX3_HUMAN.H11MO.0.A	-0.288637	1.1012e-15
EGR1	EGR1_HUMAN.H11MO.0.A	-0.292986	3.90953e-16
ESR2	ESR2_HUMAN.H11MO.1.A	-0.296559	1.64755e-16
CEBPA	CEBPA_HUMAN.H11MO.0.A	-0.307449	1.09684e-17
MYCN	MYCN_HUMAN.H11MO.0.A	-0.307547	1.06991e-17
IRF3	IRF3_HUMAN.H11MO.0.B	-0.317035	9.17585e-19
NFYA	NFYA_HUMAN.H11MO.0.A	-0.3175	8.11818e-19
FOXP2	FOXP2_HUMAN.H11MO.0.C	-0.330248	2.58417e-20
CTCF	CTCF_HUMAN.H11MO.0.A	-0.342615	7.77833e-22
SP4	SP4_HUMAN.H11MO.1.A	-0.37673	2.1154e-26
SP4	SP4_HUMAN.H11MO.0.A	-0.385385	1.19528e-27
